# Bioactivity-driven discovery of repurposable antivirals as OSCAR inhibitors that promote cartilage protection via transcriptomic reprogramming

**DOI:** 10.64898/2026.02.24.707642

**Authors:** Gina Ryu, Jihee Kim, Sera Park, Soo Young Lee, Wankyu Kim

**Affiliations:** Department of Life Science, Ewha Womans University, Seoul, Republic of Korea; The Research Center for Cellular Homeostasis, Ewha Womans University, Seoul, Republic of Korea; KaiPharm, Seoul 03760, Republic of Korea; Multitasking Macrophage Research Center, Ewha Womans University, Seoul, Republic of Korea

**Author notes:** These authors contributed equally: Gina Ryu, Jihee Kim, Sera Park.

## Abstract

Osteoarthritis (OA) is a progressive degenerative joint disorder characterized by cartilage degradation, chronic pain, and impaired joint function. The avascular nature of cartilage isolates chondrocytes from systemic circulation, presenting significant challenges for therapeutic intervention. Despite extensive efforts, no clinically effective disease-modifying osteoarthritis drugs (DMOADs) are currently available. Targeting chondrocyte-specific receptors has therefore emerged as a promising strategy. The osteoclast-associated receptor (OSCAR), expressed on chondrocytes, has been implicated in the regulation of cartilage homeostasis and OA pathogenesis.

Here, we applied sBEAR (Structurally similar Bioactive compound Enrichment by Assay Repositioning), a bioactivity-driven virtual screening framework independent of target structural information, to identify small-molecule inhibitors of the OSCAR–collagen interaction. By mining large-scale bioactivity profiles, we identified adefovir (ADV) and brivudine (BRV), as candidate OSCAR inhibitors. Molecular docking analyses indicated that both compounds occupy the collagen-recognition pocket within the OSCAR D2 domain.

Intra-articular administration of these compounds in a post-traumatic OA mouse model significantly attenuated OA progression and enhanced chondrocyte regeneration. Both compounds increased *Sox9* expression, and transcriptomic analyses revealed that BRV reverses inflammatory and extracellular matrix–degrading transcriptional programs.

Together, these findings establish OSCAR as a therapeutically actionable target in OA and highlight ADV and BRV as potential DMOAD candidates.
