## Supplementary Table 2 for "Bioactivity-driven discovery of repurposable antivirals as OSCAR inhibitors that promote cartilage protection via transcriptomic reprogramming"

### Sheet: 1st Hit Screening (45)
Supplementary Table 2A. Primary ELISA screening results of 45 compounds
OSC coating (2μg/ml) and hOSCAR-Fc (0.1μg/ml) treat
		PBS	Collagen coated well														PBS	Collagen coated well
		Control	MCE library 10μM test										Control				Control	MCE library 10μM test
		1	2	3	4	5	6	7	8	9	10	11	12				1	2	3	4	5	6	7	8	9	10	11	12
	A	0.0517	0.1418	0.1473	0.1464	0.1361	0.1735	0.1448	0.1616	0.1467	0.1485	0.155	0.1137			A	0.0905	0.7916	0.7865	0.7537	0.7292	0.8198	0.7788	0.8531	0.8464	0.8194	0.8386	0.7878
	B	0.0486	0.1526	0.151	0.1277	0.1421	0.1411	0.142	0.1449	0.1371	0.1432	0.1279	0.1054			B	0.0445	0.7946	0.758	0.8415	0.7566	0.7684	0.7901	0.8558	0.8038	0.7904	0.7154	0.8405
	C	0.06	0.1643	0.1544	0.1498	0.1352	0.1542	0.1372	0.1383	0.1563	0.1205	0.1505	0.161			C	1.0273	0.8118	0.7616	0.8094	0.8283	0.8624	0.9042	0.8276	0.7841	0.74099	0.7545	0.7403
	D	0.0474	0.1232	0.1264	0.1391	0.126	0.1349	0.143	0.1504	0.1334	0.1414	0.1456	0.1507			D	0.7908	0.6903	0.718	0.7588	0.7385	0.8493	0.8188	0.8068	0.7727	0.8452	0.7414	0.7277
	E	0.0485	0.1297	0.1247	0.1288	0.1302	0.128	0.1223	0.1388	0.1488	0.1395	0.1469	0.0502			E	0.0596	0.7761	0.7083	0.7428	0.7451	0.7464	0.7912	0.8221	0.7861	0.8404	0.8479	0.8733
	F	0.0449	0.1453	0.1316	0.1385	0.1414	0.1393	0.1464	0.1284	0.1384	0.1498	0.1158	0.0449			F	0.0025	0.7353	0.7256	0.7771	0.7639	0.7454	0.7869	0.8405	0.8554	0.8433	0.6805	0.7823
	G	0.0442	0.1688	0.1433	0.1406	0.1273	0.142	0.1214	0.1201	0.138	0.1026	0.1278	0.0446			G	1.0471	0.8481	0.7886	0.8076	0.7811	0.8099	0.7741	0.8381	0.8109	0.7418	0.7485	0.7099
	H	0.0515	0.1287	0.1262	0.1315	0.1223	0.1449	0.1442	0.152	0.1379	0.1432	0.1707	0.047			H	0.7848	0.7075	0.7184	0.7654	0.7078	0.752	0.7866	0.7816	0.8144	0.8326	0.7327	0.7556
		PBS	Collagen coated well														PBS	Collagen coated well
		1	2	3	4	5	6	7	8	9	10	11	12				1	2	3	4	5	6	7	8	9	10	11	12
	A	hOSCAR Fc (O)	A2(D)	A3(D)	A4(D)	A5(D)	A6	A7	A8	A9	A10	A11	5-ASA			A	Fc (O)	A2(D)	A3(D)	A4(D)	A5(D)	A6	A7	A8	A9	A10	A11	S2
	B		B2	B3	B4	B5	B6	B7	B8	B9	B10	B11				B		B2	B3	B4	B5	B6	B7	B8	B9	B10	B11	S3
	C		C2	C3	C4	C5	C6	C7	C8	C9	C10	C11	Veh			C		C2	C3	C4	C5	C6	C7	C8	C9	C10	C11	S4
	D		D2	D3	D4	D5	D6	D7	A2(W)	A3(W)	A4(W)	A5(W)				D	S1	D2	D3	D4	D5	D6	D7	A2(W)	A3(W)	A4(W)	A5(W)	S5
	E	hOSCAR Fc (X)	A2	A3	A4	A5	A6	A7	A8	A9	A10	A11	hOSCAR Fc (X)			E	Fc (O)	A2	A3	A4	A5	A6	A7	A8	A9	A10	A11	S2
	F		B2	B3	B4	B5	B6	B7	B8	B9	B10	B11				F		B2	B3	B4	B5	B6	B7	B8	B9	B10	B11	S3
	G		C2	C3	C4	C5	C6	C7	C8	C9	C10	C11				G		C2	C3	C4	C5	C6	C7	C8	C9	C10	C11	S4
	H		D2	D3	D4	D5	D6	D7	A2(W)	A3(W)	A4(W)	A5(W)				H	S1	D2	D3	D4	D5	D6	D7	A2(W)	A3(W)	A4(W)	A5(W)	S5
		PBS	Collagen coated well														PBS	Collagen coated well
		Control	MCE library 10μM test														Control	MCE library 10μM test
		1	2	3	4	5	6	7	8	9	10	11	12				1	2	3	4	5	6	7	8	9	10	11	12
	A	0.0536	0.1909	0.1785	0.1945	0.1799	0.1956	0.191	0.1974	0.1745	0.1858	0.1704	0.1482			A	0.0995	1.4273	1.386	1.1744	1.6224	1.307	1.3007	1.6283	1.191	1.412	1.0523	1.2582
	B	0.0461	0.1944	0.1997	0.1919	0.1873	0.1959	0.194	0.2046	0.1861	0.1747	0.1873	0.1601			B	1.5362	1.2563	1.3112	1.0923	1.2153	1.1831	1.2576	1.3085	1.2774	1.3635	1.2168	1.1198
	C	0.177	0.1817	0.1858	0.1696	0.1912	0.2005	0.1937	0.1918	0.1895	0.1738	0.1941	0.1537			C	0.0549	1.5351	1.7122	1.4468	1.53	1.4851	1.3493	1.4298	1.6161	1.3468	1.2005	1.2679
	D	0.1595	0.1404	0.1546	0.1692	0.165	0.1598	0.1609	0.193	0.167	0.1678	0.1622	0.1438			D	1.3527	1.384	1.3731	1.2253	1.4789	1.465	1.5393	1.4978	1.4782	1.2677	1.2346	1.1245
	E	0.0613	0.1719	0.1683	0.1656	0.1516	0.166	0.1704	0.1845	0.1606	0.1819	0.1687	0.165			E	0.0929	1.3285	1.497	1.2319	1.7939	1.5933	1.5062	1.5238	1.3024	1.4767	1.3045	1.3674
	F	0.0449	0.1956	0.1718	0.1841	0.1883	0.1739	0.2003	0.199	0.1834	0.1866	0.169	0.1626			F	1.574	1.3995	1.4	1.4798	1.7005	1.2328	1.3763	1.6418	1.3605	1.4226	1.2213	1.3406
	G	0.1772	0.1689	0.1663	0.1652	0.1753	0.1737	0.1829	0.1926	0.179	0.18	0.1543	0.1586			G	0.0485	1.5162	1.4479	1.3545	1.5419	1.5673	1.4473	1.4761	1.2853	1.3777	1.226	1.2008
	H	0.1618	0.1565	0.1572	0.1609	0.153	0.1911	0.1807	0.1983	0.1722	0.176	0.166	0.1565			H	1.4987	1.2975	1.3665	1.3525	1.6043	1.3709	1.2949	1.2693	1.1772	1.3925	1.1176	1.3023
		PBS	Collagen coated well														PBS	Collagen coated well
		1	2	3	4	5	6	7	8	9	10	11	12				1	2	3	4	5	6	7	8	9	10	11	12
	A	Fc (O)	A2(D)	A3(D)	A4(D)	A5(D)	A6	A7	A8	A9	A10	A11	S2			A	Fc (O)	A2(D)	A3(D)	A4(D)	A5(D)	A6	A7	A8	A9	A10	A11	S2
	B		B2	B3	B4	B5	B6	B7	B8	B9	B10	B11	S3			B		B2	B3	B4	B5	B6	B7	B8	B9	B10	B11	S3
	C		C2	C3	C4	C5	C6	C7	C8	C9	C10	C11	S4			C		C2	C3	C4	C5	C6	C7	C8	C9	C10	C11	S4
	D	S1	D2	D3	D4	D5	D6	D7	A2(W)	A3(W)	A4(W)	A5(W)	S5			D	S1	D2	D3	D4	D5	D6	D7	A2(W)	A3(W)	A4(W)	A5(W)	S5
	E	Fc (O)	A2	A3	A4	A5	A6	A7	A8	A9	A10	A11	S2			E	Fc (O)	A2	A3	A4	A5	A6	A7	A8	A9	A10	A11	S2
	F		B2	B3	B4	B5	B6	B7	B8	B9	B10	B11	S3			F		B2	B3	B4	B5	B6	B7	B8	B9	B10	B11	S3
	G		C2	C3	C4	C5	C6	C7	C8	C9	C10	C11	S4			G		C2	C3	C4	C5	C6	C7	C8	C9	C10	C11	S4
	H	S1	D2	D3	D4	D5	D6	D7	A2(W)	A3(W)	A4(W)	A5(W)	S5			H	S1	D2	D3	D4	D5	D6	D7	A2(W)	A3(W)	A4(W)	A5(W)	S5

### Sheet: 2nd Hit Screening (12)
Supplementary Table 2B. Secondary validation of top 12 candidates selected from ELISA screening
		2nd hit (12 molecule)
		A4	A5(D)	A5(W)	B6	B11	C10	C11	D2	D3	D5	S4	S5
		hOSCAR-Fc (X)			hOSCAR-Fc(O)			hOSCAR-Fc (X)			hOSCAR-Fc(O)
	ctrl row	0.0472	0.0464	0.0618	0.1004	0.0899	0.0954	0.0453	0.0453	0.0459	0.5021	0.3775	0.4382
	1 μM	0.56	0.5042	0.4906	0.4645	0.4855	0.4644	0.5181	0.4003	0.3807	0.4816	0.4274	0.3663
	5 μM	0.6598	0.5289	0.2379	0.4381	0.5041	0.5174	0.4881	0.497	0.4953	0.5202	0.457	0.4275
	10 μM	0.6007	0.5431	0.492	0.4753	0.4655	0.5743	0.24	0.4694	0.3764	0.4925	0.4126	0.3936
	ctrl row	0.0467	0.0557	0.0472	0.1036	0.1024	0.1034	0.0464	0.0472	0.0481	0.4349	0.455	0.4216
	1 μM	0.5291	0.5037	0.4753	0.406	0.4527	0.2795	0.4835	0.3719	0.3634	0.4886	0.3887	0.204
	5 μM	0.5379	0.5239	0.554	0.2196	0.5275	0.5255	0.4276	0.4034	0.4114	0.5291	0.4221	0.4067
	10 μM	0.6225	0.6211	0.5767	0.5321	0.5238	0.5356	0.3439	0.2386	0.4275	0.5409	0.4578	0.1666

### Sheet: Compound Information
Supplementary Table 2C. Compound Information
	Plate Location	Product Name	Synonyms	CAS No.	M.Wt	Target	Formula	Smiles
	A2(D)	Pevonedistat	MLN4924	905579-51-3	443.52	NEDD8-activating Enzyme	C21H25N5O4S	O=S(OC[C@@H]1C[C@@H](N2C3=NC=NC(N[C@H]4CCC5=C4C=CC=C5)=C3C=C2)C[C@@H]1O)(N)=O
	A3(D)	Ciprofloxacin	Bay-09867	85721-33-1	331.34	Antibiotic; Bacterial	C17H18FN3O3	O=C(C1=CN(C2CC2)C3=C(C=C(F)C(N4CCNCC4)=C3)C1=O)O
	A4(D)	Ethambutol (dihydrochloride)	Emb dihydrochloride	1070-11-7	277.23	Antibiotic; Bacterial	C10H26Cl2N2O2	CC[C@H](NCCN[C@@H](CC)CO)CO.Cl.Cl
	A5(D)	IBMX	3-Isobutyl-1-methylxanthine; Isobutylmethylxanthine	28822-58-4	222.24	Phosphodiesterase (PDE)	C10H14N4O2	O=C(N1C)N(CC(C)C)C2=C(N=CN2)C1=O
	A6	D-Glucose	Glucose; D-(+)-Glucose; Dextrose	50-99-7	180.16	Endogenous Metabolite	C6H12O6	O=C[C@@H]([C@H]([C@@H]([C@@H](CO)O)O)O)O
	A7	Abacavir		136470-78-5	286.33	Apoptosis; HIV; Reverse Transcriptase	C14H18N6O	NC1=NC(NC2CC2)=C3N=CN([C@H]4C=C[C@@H](CO)C4)C3=N1
	A8	Cordycepin	3'-Deoxyadenosine	73-03-0	251.24	Antibiotic; Autophagy; Bacterial; MMP	C10H13N5O3	OC[C@@H]1C[C@H]([C@H](N2C=NC3=C2N=CN=C3N)O1)O
	A9	Uridine triphosphate	UTP; Uridine 5'-triphosphate	63-39-8	484.14	Endogenous Metabolite	C9H15N2O15P3	O[C@H]1[C@H](N2C(NC(C=C2)=O)=O)O[C@H](COP(OP(OP(O)(O)=O)(O)=O)(O)=O)[C@H]1O
	A10	H-89 (dihydrochloride)		130964-39-5	519.28	Autophagy; PKA	C20H22BrCl2N3O2S	O=S(C1=CC=CC2=C1C=CN=C2)(NCCNC/C=C/C3=CC=C(Br)C=C3)=O.Cl.Cl
	A11	Galanthamine	Galantamine	357-70-0	287.35	AChE; Apoptosis	C17H21NO3	O[C@@H]1C[C@@H]2OC3=C4C(CN(C)CC[C@]42C=C1)=CC=C3OC
	B2	Toyocamycin	Vengicide	606-58-6	291.26	Antibiotic; Fungal; IRE1	C12H13N5O4	O[C@H]1[C@@H](O[C@H](CO)[C@H]1O)N2C3=C(C(N)=NC=N3)C(C#N)=C2
	B3	Tacrine (hydrochloride)		1684-40-8	234.72	AChE; iGluR	C13H15ClN2	NC1=C(CCCC2)C2=NC3=CC=CC=C31.[H]Cl
	B4	Piclidenoson	IB-MECA; CF-101	152918-18-8	510.29	Adenosine Receptor; Apoptosis	C18H19IN6O4	O[C@H]1[C@H](N2C=NC3=C(NCC4=CC=CC(I)=C4)N=CN=C23)O[C@H](C(NC)=O)[C@H]1O
	B5	S-Adenosyl-L-methionine (tosylate)	S-Adenosyl methionine (tosylate); Ademetionine (tosylate); AdoMet (tosylate)		570.64	Endogenous Metabolite	C22H30N6O8S2	O[C@@H]([C@H]([C@H](N1C=NC2=C1N=CN=C2N)O3)O)[C@H]3C[S+](CC[C@H](N)C([O-])=O)C.CC4=CC=C(S(=O)(O)=O)C=C4
	B6	Adenosine monophosphate	AMP	61-19-8	347.22	Endogenous Metabolite	C10H14N5O7P	O=P(O)(OC[C@@H]1[C@H]([C@H]([C@H](N2C=NC3=C2N=CN=C3N)O1)O)O)O
	B7	5-Iodotubercidin	NSC 113939; 5-ITu	24386-93-4	392.15	Adenosine Kinase	C11H13IN4O4	NC1=C2C(N([C@H]3[C@H](O)[C@H](O)[C@@H](CO)O3)C=C2I)=NC=N1
	B8	Dehydrocostus Lactone	(-)-Dehydrocostus lactone; Epiligulyl oxide	477-43-0	230.30	Others	C15H18O2	O=C(O[C@@]([C@@]1([H])C(CC[C@@]21[H])=C)([H])[C@@]3([H])CCC2=C)C3=C
	B9	Abacavir (sulfate)	Abacavir Hemisulfate; ABC sulfate	188062-50-2	670.74	Apoptosis; Reverse Transcriptase	C28H38N12O6S	NC1=NC(NC2CC2)=C3N=CN([C@H]4C=C[C@@H](CO)C4)C3=N1.O=S(O)(O)=O.NC5=NC(NC6CC6)=C7N=CN([C@H]8C=C[C@@H](CO)C8)C7=N5
	B10	Adenosine 5'-monophosphate monohydrate	5'-AMP monohydrate	18422-05-4	365.24	Adenosine Receptor; HSV	C10H16N5O8P	O=P(O)(OC[C@@H]1[C@H]([C@H]([C@H](N2C=NC3=C2N=CN=C3N)O1)O)O)O.O
	B11	S-Adenosyl-L-methionine (disulfate tosylate)	Ademetionine (disulfate tosylate); S-Adenosyl methionine (disulfate tosylate); AdoMet (disulfate tosylate)	97540-22-2	766.80	Others	C22H34N6O16S4	N[C@@H](CC[S+](C[C@@H]1[C@H]([C@H]([C@H](N2C=NC3=C2N=CN=C3N)O1)O)O)C)C(O)=O.O=S(O)([O-])=O.O=S(O)(O)=O.OS(=O)(C4=CC=C(C)C=C4)=O
	C2	6-Thioguanine	Thioguanine; 2-Amino-6-purinethiol	154-42-7	167.19	Apoptosis; Autophagy; Deubiquitinase; DNA Methyltransferase; Endogenous Metabolite; SARS-CoV	C5H5N5S	SC1=NC(N)=NC2=C1N=CN2
	C3	5'-N-Ethylcarboxamidoadenosine	NECA	35920-39-9	308.29	Adenosine Receptor	C12H16N6O4	O[C@H]1[C@H](N2C=NC3=C(N)N=CN=C23)O[C@H](C(NCC)=O)[C@H]1O
	C4	Adenosine 5'-diphosphate	Adenosine diphosphate; ADP	58-64-0	427.20	Endogenous Metabolite	C10H15N5O10P2	O=P(O)(OP(O)(OC[C@H]1O[C@@H](N2C=NC3=C(N)N=CN=C23)[C@H](O)[C@@H]1O)=O)O
	C5	5-BrdU	BrdU; 5-Bromo-2'-deoxyuridine; BUdR	59-14-3	307.10	Nucleoside Antimetabolite/Analog	C9H11BrN2O5	OC[C@@H]1[C@H](C[C@H](N2C(NC(C(Br)=C2)=O)=O)O1)O
	C6	5'-Methylthioadenosine	5'-(Methylthio)-5'-deoxyadenosine; 5'-Deoxy-5'-(methylthio)adenosine; 5'-S-Methyl-5'-thioadenosine	2457-80-9	297.33	Endogenous Metabolite	C11H15N5O3S	O[C@@H]([C@H]([C@H](N1C=NC2=C1N=CN=C2N)O3)O)[C@H]3CSC
	C7	Tubercidin	7-Deazaadenosine	69-33-0	266.25	Antibiotic; Bacterial; DNA/RNA Synthesis; Influenza Virus	C11H14N4O4	NC1=C2C(N([C@H]3[C@@H]([C@@H]([C@@H](CO)O3)O)O)C=C2)=NC=N1
	C8	3-Deazaadenosine (hydrochloride)		86583-19-9	302.71	HIV	C11H15ClN4O4	O[C@H]1[C@@H](O[C@H](CO)[C@H]1O)N2C3=C(C(N)=NC=C3)N=C2.Cl
	C9	Donepezil	E2020 (free base)	120014-06-4	379.49	AChE	C24H29NO3	O=C(C(C=C(OC)C(OC)=C1)=C1C2)C2CC(CC3)CCN3CC4=CC=CC=C4
	C10	Trolox		53188-07-1	250.29	Apoptosis; Ferroptosis; Reactive Oxygen Species	C14H18O4	O=C(C1(C)CCC2=C(C)C(O)=C(C)C(C)=C2O1)O
	C11	CGS 15943		104615-18-1	285.69	Adenosine Receptor; PI3K	C13H8ClN5O	NC1=NC2=C(C=C(Cl)C=C2)C3=NC(C4=CC=CO4)=NN13
	D2	Brivudine	Bromovinyldeoxyuridine; BVDU	69304-47-8	333.14	CMV	C11H13BrN2O5	OC[C@@H]1[C@H](C[C@H](N2C(NC(C(/C=C/Br)=C2)=O)=O)O1)O
	D3	1-Deoxynojirimycin	Duvoglustat	19130-96-2	163.17	Glucosidase; PI3K	C6H13NO4	O[C@@H]1[C@@H](CO)NC[C@H](O)[C@H]1O
	D4	Vidarabine	Ara-A; Adenine Arabinoside; 9-β-D-Arabinofuranosyladenine	5536-17-4	267.24	Antibiotic; HSV; Nucleoside Antimetabolite/Analog	C10H13N5O4	O[C@@H]([C@@H]1O)[C@@H](O[C@@H]1CO)N2C(N=CN=C3N)=C3N=C2
	D5	Theophylline	1,3-Dimethylxanthine; Theo-24	58-55-9	180.16	Adenosine Receptor; Autophagy; Endogenous Metabolite; Phosphodiesterase (PDE)	C7H8N4O2	O=C(N1C)N(C)C2=C(N=CN2)C1=O
	D6	Namodenoson	CF-102; 2-Cl-IB-MECA	163042-96-4	544.73	Adenosine Receptor	C18H18ClIN6O4	O[C@H]([C@@H]1O)[C@@H](O[C@@H]1C(NC)=O)N2C3=NC(Cl)=NC(NCC4=CC(I)=CC=C4)=C3N=C2
	D7	Doxorubicin (hydrochloride)	Hydroxydaunorubicin (hydrochloride)	25316-40-9	579.98	ADC Cytotoxin; AMPK; Antibiotic; Apoptosis; Autophagy; Bacterial; HBV; HIV; Mitophagy; Topoisomerase	C27H30ClNO11	COC1=C2C(C(C(C(O)=C(C[C@](C(CO)=O)(O)C[C@@H]3O[C@@]4([H])C[C@H](N)[C@H](O)[C@H](C)O4)C3=C5O)=C5C2=O)=O)=CC=C1.[H]Cl
	A2(W)	SAH	SAH (S-Adenosylhomocysteine)	979-92-0	384.41	Endogenous Metabolite	C14H20N6O5S	N[C@@H](CCSC[C@@H]1[C@H]([C@H]([C@H](N2C=NC3=C2N=CN=C3N)O1)O)O)C(O)=O
	A3(W)	ATP	Adenosine 5'-triphosphate	56-65-5	507.18	Endogenous Metabolite	C10H16N5O13P3	O[C@@H]([C@H]([C@H](N1C=NC2=C1N=CN=C2N)O3)O)[C@H]3COP(O)(OP(OP(O)(O)=O)(O)=O)=O
	A4(W)	Cyclic AMP	Cyclic adenosine monophosphate; Adenosine cyclic 3', 5'-monophosphate; cAMP	60-92-4	329.21	Endogenous Metabolite	C10H12N5O6P	NC1=C2N=CN([C@@H]3O[C@]4([H])COP(O)(O[C@@]4([H])[C@H]3O)=O)C2=NC=N1
	A5(W)	Adefovir	GS-0393; PMEA	106941-25-7	273.19	HBV; Reverse Transcriptase	C8H12N5O4P	NC1=C2N=CN(CCOCP(O)(O)=O)C2=NC=N1
	S1	Zidovudine		30516-87-1	267.24	Antiviral Activity	C10H13N5O4	CC1=CN(C(=O)NC1=O)[C@H]2C[C@@H]([C@H](O2)CO)N=[N+]=[N-]
	S2	Naloxone HCI		357-08-4	363.84	Oplate overdose	C19H21NO4HCl	C=CCN1CC[C@]23[C@@H]4C(=O)CC[C@]2([C@H]1CC5=C3C(=C(C=C5)O)O4)O.Cl
	S3	L-Lysine hydrochloride		657-27-2	182.65	Amino Acids and Derivatives	C6H14N2O2HCl	C(CCN)C[C@@H](C(=O)O)N.Cl
	S4	Ademetionine		29908-03-0	398.44	Intermediate metabolite of methionine	C15H22N6O5S	C[S+](CC[C@@H](C(=O)[O-])N)C[C@@H]1[C@H]([C@H]([C@@H](O1)N2C=NC3=C(N=CN=C32)N)O)O
	S5	Adenosine disodium triphosphate		34369-07-8	551.14		C10H14N5Na2O13P3xH2O	C1=NC(=C2C(=N1)N(C=N2)[C@H]3[C@@H]([C@@H]([C@H](O3)COP(=O)(O)OP(=O)(O)OP(=O)(O)O)O)O)N.[Na].[Na]
