## Supplementary Table 1 for "Bioactivity-driven discovery of repurposable antivirals as OSCAR inhibitors that promote cartilage protection via transcriptomic reprogramming"

### Sheet: affs
Supplementary Table 1. List of 183 unique candidate compounds prioritized by sBEAR after redundancy filtering
Pubchem ID	inchikey	name	MF	MW	drugbank_id	smiles	affinity	sbear_percentile_rank_six_species	sbear_percentile_rank_Human	sbear_Top500_six_species	sbear_Top500_Human	sbear_rank_score
5288826	BQJCRHHNABKAKU-KBQPJGBKSA-N	morphine	C17H19NO3	285.338	DB00295	O[C@H]1C=C[C@@H]2[C@@]34[C@H]1Oc1c4c(C[C@H]2N(CC3)C)ccc1O	-6.41	8.12044e-07	0.356613	TRUE	FALSE	5.20018
448222	JADDQZYHOWSFJD-FLNNQWSLSA-N	NECA	C12H16N6O4	308.293		CCNC(=O)[C@H]1O[C@H]([C@@H]([C@@H]1O)O)n1cnc2c1ncnc2N	-7.03	1.62409e-06	8.93248e-06	TRUE	TRUE	4.89915
3799	FOTCGZPFSUWZBN-UHFFFAOYSA-N	1-(2-naphthyl)prop-2-en-1-one	C13H10O	182.218		C=CC(=O)c1ccc2c(c1)cccc2	-4.85	4.06022e-06	0.0410171	TRUE	FALSE	4.50121
6245	HDZZVAMISRMYHH-KCGFPETGSA-N	tubercidin	C11H14N4O4	266.253	DB03172	OCC1OC(C(C1O)O)n1ccc2c1ncnc2N	-7.13	8.93248e-06	0.000247673	TRUE	TRUE	4.29709
9651	ASUTZQLVASHGKV-JDFRZJQESA-N	galanthamine	C17H21NO3	287.354	DB00674	COc1ccc2c3c1OC1C3(CCN(C2)C)C=CC(C1)O	-6.39	1.05566e-05	0.00771523	TRUE	FALSE	4.20018
21704	OIRDTQYFTABQOQ-UHTZMRCNSA-N	Vidarabine	C10H13N5O4	267.241	DB00194	C1=NC(=C2C(=N1)N(C=N2)[C@H]3[C@H]([C@@H]([C@H](O3)CO)O)O)N	-7.24	1.29927e-05	8.12044e-07	TRUE	TRUE	4.08623
5284595	UIQMVEYFGZJHCZ-SSTWWWIQSA-N	Nalorphine	C19H21NO3	311.375	DB11490	C=CCN1CC[C@@]23[C@@H]4[C@H]1Cc1c3c(O[C@H]2[C@H](C=C4)O)c(cc1)O	-6.73	2.19252e-05	0.341282	TRUE	FALSE	3.87796
5360515	DQCKKXVULJGBQN-XFWGSAIBSA-N	naltrexone	C20H23NO4	341.401	DB00704	O=C1CC[C@@]2([C@@]34[C@H]1Oc1c4c(C[C@H]2N(CC3)CC2CC2)ccc1O)O	-7.71	2.84215e-05	0.0400597	TRUE	FALSE	3.75302
11824	XOKJUSAYZUAMGJ-WOUKDFQISA-N	TOYOCAMYCIN	C12H13N5O4	291.263	DB13916	OCC1OC(C(C1O)O)n1cc(c2c1ncnc2N)C#N	-7.03	3.08577e-05	0.0651478	TRUE	FALSE	3.70882
5284596	UZHSEJADLWPNLE-GRGSLBFTSA-N	naloxone	C19H21NO4	327.374	DB01183	C=CCN1CC[C@@]23[C@@]4([C@H]1Cc1c3c(O[C@H]2C(=O)CC4)c(cc1)O)O	-7.68	3.16697e-05	0.120978	TRUE	FALSE	3.69503
123807	XSMYYYQVWPZWIZ-IDTAVKCVSA-N	CCPA	C15H20ClN5O4	369.803		OC[C@H]1O[C@H]([C@@H]([C@@H]1O)O)n1cnc2c1nc(Cl)nc2NC1CCCC1	-7.78	3.24817e-05	0.000834781	TRUE	FALSE	3.68166
5360621	GNJCUHZOSOYIEC-GAROZEBRSA-N	Morphine-6-glucuronide	C23H27NO9	461.462		O[C@@H]1[C@@H](O)[C@@H](O[C@@H]([C@H]1O)C(=O)O)O[C@H]1C=C[C@@H]2[C@@]34[C@H]1Oc1c4c(C[C@H]2N(CC3)C)ccc1O	-7.87	3.49179e-05	0.356613	TRUE	FALSE	3.64387
5312112	RIRGCFBBHQEQQH-KFAHYOAQSA-N	(S)-PIA	C19H23N5O4	385.417		OC[C@H]1O[C@H]([C@@H]([C@@H]1O)O)n1cnc2c1ncnc2N[C@H](Cc1ccccc1)C	-8.04	3.6542e-05	0.356613	TRUE	FALSE	3.62039
5284604	UQCNKQCJZOAFTQ-ISWURRPUSA-N	oxymorphone	C17H19NO4	301.337	DB01192	O=C1CC[C@@]2([C@@]34[C@H]1Oc1c4c(C[C@H]2N(CC3)C)ccc1O)O	-6.59	3.7354e-05	0.356613	TRUE	FALSE	3.60911
5310983	XNOBOKJVOTYSJV-KQYNXXCUSA-N	2-Mesatp	C11H18N5O13P3S	553.273		CSc1nc(N)c2c(n1)n(cn2)[C@@H]1O[C@@H]([C@H]([C@H]1O)O)COP(=O)(OP(=O)(OP(=O)(O)O)O)O	-8.36	4.14142e-05	1.13686e-05	TRUE	TRUE	3.55672
123683	HUJXGQILHAUCCV-MOROJQBDSA-N	IB-MECA	C18H19IN6O4	510.286	DB05511	CNC(=O)[C@H]1O[C@H]([C@@H]([C@@H]1O)O)n1cnc2c1ncnc2NCc1cccc(c1)I	-8.52	4.22263e-05	0.000138859	TRUE	TRUE	3.54696
44299528	JCVVPQULCUZIRQ-OZJPJXEBSA-N	CHEMBL294442	C19H23N10O9P	566.421		OC1O[C@H]([C@@H]([C@H]1OP(=O)(O[C@@H]1C(O)O[C@@H]([C@H]1O)n1cnc2c1ncnc2N)C)O)n1cnc2c1ncnc2N	-9.37	4.46624e-05	2.43613e-06	TRUE	TRUE	3.51894
446727	ODZBBRURCPAEIQ-PIXDULNESA-N	Brivudine	C11H13BrN2O5	333.135	DB03312	C1[C@@H]([C@H](O[C@H]1N2C=C(C(=O)NC2=O)/C=C/Br)CO)O	-7.92	5.03467e-05	0.0122448	TRUE	FALSE	3.48417
46886210	PLBBQVYTRYDROT-KQYNXXCUSA-N	CHEMBL1094568	C12H17F2N5O9P2S	507.301		CSc1nc(N)c2c(n1)n(cn2)[C@@H]1O[C@@H]([C@H]([C@H]1O)O)COP(=O)(C(P(=O)(O)O)(F)F)O	-6.97	5.27828e-05	6.41514e-05	TRUE	TRUE	3.45981
46886160	CLQLYUNDQWWPIM-KQYNXXCUSA-N	CHEMBL1089560	C12H18F2N5O12P3S	587.281		CSc1nc(N)c2c(n1)n(cn2)[C@@H]1O[C@@H]([C@H]([C@H]1O)O)COP(=O)(OP(=O)(C(P(=O)(O)O)(F)F)O)O	-7.81	5.35949e-05	6.41514e-05	TRUE	TRUE	3.45199
49797673	TXKKGKMRHHYQFD-IWYLSSTISA-N	CHEMBL612149	C16H29N6O7P	448.411		O[C@H]1[C@H](O)[C@H](OC1n1cnc2c1ncnc2N)COP(=O)(O)O.CCN(CC)CC	-7.92	5.5219e-05	6.49635e-06	TRUE	TRUE	3.43675
439155	ZJUKTBDSGOFHSH-WFMPWKQPSA-N	S-adenosyl-L-homocysteine	C14H20N6O5S	384.411	DB01752	OC(=O)[C@H](CCSC[C@H]1O[C@H]([C@@H]([C@@H]1O)O)n1cnc2c1ncnc2N)N	-7.4	5.68431e-05	3.49179e-05	TRUE	TRUE	3.42203
5284603	BRUQQQPBMZOVGD-XFKAJCMBSA-N	oxycodone	C18H21NO4	315.364	DB00497	COc1ccc2c3c1O[C@@H]1[C@@]43CCN([C@H](C2)[C@]4(O)CCC1=O)C	-7.09	5.76551e-05	0.356613	TRUE	FALSE	3.41485
1935	YLJREFDVOIBQDA-UHFFFAOYSA-N	Tacrine	C13H14N2	198.264	DB00382	NC1=C2CCCCC2=NC2=CC=CC=C12	-4.7	5.84671e-05	0.00664089	TRUE	FALSE	3.40779
97297	WHSIXKUPQCKWBY-IOSLPCCCSA-N	5-Iodotubercidin	C11H13IN4O4	392.15	DB04604	C1=C(C2=C(N=CN=C2N1C3[C@@H]([C@@H]([C@H](O3)CO)O)O)N)I	-6.94	6.00912e-05	0.00167119	TRUE	FALSE	3.394
2153	ZFXYFBGIUFBOJW-UHFFFAOYSA-N	theophylline	C7H8N4O2	180.164	DB00277	Cn1c(=O)n(C)c2c(c1=O)[nH]cn2	-6	6.09033e-05	0.000622837	TRUE	FALSE	3.38726
121990	WLMZTKAZJUWXCB-KQYNXXCUSA-N	2-MeSADP	C11H17N5O10P2S	473.293		CSc1nc(N)c2c(n1)n(cn2)[C@@H]1O[C@@H]([C@H]([C@H]1O)O)COP(=O)(OP(=O)(O)O)O	-7.12	6.17153e-05	9.74452e-06	TRUE	TRUE	3.38063
10403711	MYNRELUCFAQMFC-QRIDJOKKSA-N	CHEMBL261482	C13H16N6O4	320.304		O=C([C@H]1O[C@H]([C@@H]([C@@H]1O)O)n1cnc2c1ncnc2N)NC1CC1	-6.91	6.33394e-05	1.21807e-05	TRUE	TRUE	3.36767
46875160	SRQOEVHMBJEYTA-CTNYVZTJSA-N	CHEMBL608580	C12H18N5O6P	359.275		COP(=O)(OC[C@H]1OC([C@H]([C@@H]1O)O)n1cnc2c1ncnc2N)C	-8.27	6.49635e-05	7.30839e-06	TRUE	TRUE	3.35508
1329	FFBDFADSZUINTG-UHFFFAOYSA-N	8-Cyclopentyl-1,3-dipropylxanthine	C16H24N4O2	304.387	DB12946	CCCn1c2nc([nH]c2c(=O)n(c1=O)CCC)C1CCCC1	-6.52	6.90237e-05	0.00384503	TRUE	FALSE	3.32512
3035850	IPSYPUKKXMNCNQ-PFHKOEEOSA-N	Cl-IB-MECA	C18H18ClIN6O4	544.731	DB12885	CNC(=O)[C@H]1O[C@H]([C@@H]([C@@H]1O)O)n1cnc2c1nc(Cl)nc2NCc1cccc(c1)I	-8.73	7.14598e-05	0.245886	TRUE	FALSE	3.30808
2690	MSJODEOZODDVGW-UHFFFAOYSA-N	CGS-15943	C13H8ClN5O	285.689		Clc1ccc2c(c1)c1nc(nn1c(n2)N)c1ccco1	-7.23	7.95803e-05	0.00518165	TRUE	FALSE	3.25569
23190	DBZQFUNLCALWDY-PNHWDRBUSA-N	3-DEAZAADENOSINE	C11H14N4O4	266.253	DB04546	OCC1OC(C(C1O)O)n1cnc2c1ccnc2N	-7.67	8.28284e-05	0.000228996	TRUE	TRUE	3.23639
444377	NLTUCYMLOPLUHL-KQYNXXCUSA-N	1njf	C10H16N5O12P3S	523.247	DB02930	O[C@@H]1[C@@H](COP(=O)(OP(=O)(OP(=O)(S)O)O)O)O[C@H]([C@@H]1O)n1cnc2c1ncnc2N	-9.15	9.2573e-05	3.89781e-05	TRUE	TRUE	3.20454
3044933	UQGKLARJCHZHSS-QRIDJOKKSA-N	Adenosine-5'-(N-propyl)carboxamide	C13H18N6O4	322.32		CCCNC(=O)[C@H]1O[C@H]([C@@H]([C@@H]1O)O)n1cnc2c1ncnc2N	-6.96	9.3385e-05	1.29927e-05	TRUE	TRUE	3.20018
441300	MCGSCOLBFJQGHM-SCZZXKLOSA-N	abacavir	C14H18N6O	286.332	DB01048	OC[C@@H]1C=C[C@@H](C1)n1cnc2c1nc(N)nc2NC1CC1	-7.15	9.50091e-05	0.341282	TRUE	FALSE	3.19158
5685	GYSZUJHYXCZAKI-UHFFFAOYSA-N	WB-4101	C19H23NO5	345.39		COc1cccc(c1OCCNCC1COc2c(O1)cccc2)OC	-5.68	9.74452e-05	0.0151649	TRUE	FALSE	3.17899
5284569	LLPOLZWFYMWNKH-CMKMFDCUSA-N	HYDROCODONE	C18H21NO3	299.364	DB00956	COc1ccc2c3c1O[C@@H]1[C@@]43CCN([C@H](C2)[C@@H]4CCC1=O)C	-6.39	0.000106378	0.299776	TRUE	FALSE	3.13572
46875249	ABPFJXCPEZTZEL-HWHTXWDSSA-N	CHEMBL608584	C20H25N10O9P	580.448		O[C@@H]1[C@@H](COP(=O)(O[C@@H]2[C@@H](O)OC([C@H]2O)n2cnc3c2ncnc3N)C)OC([C@H]1O)n1cnc2c1ncnc2N	-9.38	0.00010719	1.05566e-05	TRUE	TRUE	3.13199
636430	SABYITLYKSVAAD-CNEMSGBDSA-N	Salicyl-AMS	C17H18N6O8S	466.425		O[C@@H]1[C@@H](COS(=O)(=O)NC(=O)c2ccccc2O)O[C@H]([C@@H]1O)n1cnc2c1ncnc2N	-7.91	0.000108002	0.000103942	TRUE	TRUE	3.1283
5284570	WVLOADHCBXTIJK-YNHQPCIGSA-N	hydromorphone	C17H19NO3	285.338	DB00327	O=C1CC[C@@H]2[C@@]34[C@H]1Oc1c4c(C[C@H]2N(CC3)C)ccc1O	-6.64	0.000110438	0.356613	TRUE	FALSE	3.11739
15993	SUYVUBYJARFZHO-RRKCRQDMSA-N	dATP	C10H16N5O12P3	491.182	DB03222	OC1CC(OC1COP(=O)(OP(=O)(OP(=O)(O)O)O)O)n1cnc2c1ncnc2N	-7.03	0.000112062	0.000353239	TRUE	TRUE	3.11027
2764	MYSWGUAQZAJSOK-UHFFFAOYSA-N	ciprofloxacin	C17H18FN3O3	331.342	DB00537	Fc1cc2c(cc1N1CCNCC1)n(cc(c2=O)C(=O)O)C1CC1	-7.89	0.00011531	0.00218602	TRUE	FALSE	3.09637
2519	RYYVLZVUVIJVGH-UHFFFAOYSA-N	caffeine	C8H10N4O2	194.191	DB00201	Cn1cnc2c1c(=O)n(C)c(=O)n2C	-5.4	0.000116122	0.000416578	TRUE	FALSE	3.09297
447199	KBHMEHLJSZMEMI-KSYZLYKTSA-N	Formycin	C10H13N5O4	267.241	DB02281	OC[C@H]1O[C@H]([C@@H]([C@@H]1O)O)c1[nH]nc2c1ncnc2N	-8.17	0.000117746	0.0258165	TRUE	FALSE	3.08623
6436805	CGAKBBMRMLAYMY-BUHUPKIQSA-N	Sarcophin	C20H28O3	316.435		C/C/1=C\CC[C@]2([C@@H](O2)CC/C(=C/[C@H]3C(=C(C(=O)O3)C)CC1)/C)C	-5.72	0.000118558	0.356613	TRUE	FALSE	3.08291
71716568	INQLNSVYIFCUML-YYKMIFDDSA-N	CHEMBL2364562	C19H25N7O14P2S	669.453		O[C@H]1[C@@H](O)[C@@H](O[C@@H]1c1scc(n1)C(=O)N)COP(=O)(OP(=O)(OC[C@H]1O[C@H]([C@@H]([C@@H]1O)O)n1cnc2c1ncnc2N)O)O	-7.66	0.000120182	1.62409e-05	TRUE	TRUE	3.07633
441278	VOKSWYLNZZRQPF-GDIGMMSISA-N	pentazocine	C19H27NO	285.424	DB00652	CC(=CCN1CC[C@@]2([C@H]([C@H]1Cc1c2cc(cc1)O)C)C)C	-6.21	0.000123431	0.356613	TRUE	FALSE	3.06664
5310996	HCIKUKNAJRJFOW-KQYNXXCUSA-N	Adpbetas	C10H15N5O9P2S	443.267		O[C@@H]1[C@@H](COP(=O)(OP(=S)(O)O)O)O[C@H]([C@@H]1O)n1cnc2c1ncnc2N	-7.38	0.000130739	2.19252e-05	TRUE	TRUE	3.04484
16821838	TUDXLIGFLHMBOS-UHFFFAOYSA-N	F2518-0360	C15H11Cl2N3O2S	368.238		Cc1ccc(c(c1)c1nnc(o1)NC(=O)c1cc(sc1Cl)Cl)C	-7.43	0.000138859	0.356613	TRUE	FALSE	3.0212
464205	SGOIRFVFHAKUTI-ZCFIWIBFSA-N	Tenofovir	C9H14N5O4P	287.212	DB14126	C[C@H](CN1C=NC2=C1N=CN=C2N)OCP(O)(O)=O	-3.92	0.000146168	0.0549112	TRUE	FALSE	3.00428
1922	PJFMAVHETLRJHJ-UHFFFAOYSA-N	8-Phenyltheophylline	C13H12N4O2	256.26		Cn1c2nc([nH]c2c(=O)n(c1=O)C)c1ccccc1	-6.49	0.000148604	0.000793367	TRUE	FALSE	2.99606
10449535	CGYRWWMWNACLSU-AEISUSGSSA-N	CHEMBL2070507	C14H18N6O4	334.331		O=C([C@H]1O[C@H]([C@@H]([C@@H]1O)O)n1cnc2c1ncnc2N)NC1CCC1	-8.4	0.000149416	2.11131e-05	TRUE	TRUE	2.99335
6713582	UHDGCWIWMRVCDJ-YDKYIBAVSA-N	AC1O8P7P	C9H13N3O5	243.217		OC[C@H]1O[C@H]([C@H]([C@H]1O)O)n1ccc(nc1=O)N	-6.93	0.000153476	0.356613	TRUE	FALSE	2.98007
3036289	VQLPLYSROCPWFF-QZTJIDSGSA-N	U-50488	C19H26Cl2N2O	369.329		O=C(N([C@@H]1CCCC[C@H]1N1CCCC1)C)Cc1ccc(c(c1)Cl)Cl	-7.43	0.000162409	0.0473503	TRUE	FALSE	2.96973
3758	APIXJSLKIYYUKG-UHFFFAOYSA-N	3-Isobutyl-1-methylxanthine	C10H14N4O2	222.244	DB07954	CC(Cn1c(=O)n(C)c(=O)c2c1nc[nH]2)C	-5.68	0.000163221	0.000621213	TRUE	FALSE	2.96718
5359272	JAQUASYNZVUNQP-USXIJHARSA-N	levorphanol	C17H23NO	257.371	DB00854	Oc1ccc2c(c1)[C@]13CCCC[C@H]3[C@@H](C2)N(CC1)C	-6.46	0.000168905	0.356613	TRUE	FALSE	2.94976
440141	AEOBEOJCBAYXBA-KQYNXXCUSA-N	adenosine-2'-5'-diphosphate	C10H15N5O10P2	427.201	DB02098	O[C@@H]1[C@@H](COP(=O)(O)O)O[C@H]([C@@H]1OP(=O)(O)O)n1cnc2c1ncnc2N	-7.71	0.000169717	7.14598e-05	TRUE	TRUE	2.94732
452046	DYJGGZRLTCJHGG-PSBWJHGTSA-N	121055-67-2	C22H39N3O5Si2	481.733		N#C[C@@H]1[C@@H](CO[Si](C(C)(C)C)(C)C)O[C@H]([C@@H]1O[Si](C(C)(C)C)(C)C)n1ccc(=O)[nH]c1=O	-6.65	0.000176213	0.356613	TRUE	FALSE	2.92834
72265	LFAIUPXHKWZRNL-IWSPIJDZSA-N	Cyanothymidine	C11H13N3O4	251.239		OC[C@H]1O[C@H](C[C@@H]1C#N)n1cc(C)c(=O)[nH]c1=O	-7.3	0.000176213	0.356613	TRUE	FALSE	2.92834
9872620	IWFHOSULCAJGRM-UAKXSSHOSA-N	5-Bromo-utp	C9H14BrN2O15P3	563.037		O[C@@H]1[C@@H](COP(=O)(OP(=O)(OP(=O)(O)O)O)O)O[C@H]([C@@H]1O)n1cc(Br)c(=O)[nH]c1=O	-9.16	0.000181898	0.356613	TRUE	FALSE	2.91914
14355826	QXJYIGSXUBOSID-JZEMPJKHSA-N	CHEMBL1097764	C15H18O3	246.302		CC1=C2C[C@@H]3[C@]([C@@H]2[C@@H]2[C@@H](CC1)C(=C)C(=O)O2)(O3)C	-6.14	0.00018677	0.356613	TRUE	FALSE	2.90571
7244081	DCAUSQSZXRFKEB-UHFFFAOYSA-N	F2518-0295	C17H14ClN3O2	327.765		Cc1ccc(c(c1)c1nnc(o1)NC(=O)c1cccc(c1)Cl)C	-7.35	0.000192454	0.356613	TRUE	FALSE	2.89915
3152	ADEBPBSSDYVVLD-UHFFFAOYSA-N	donepezil	C24H29NO3	379.492	DB00843	COc1cc2c(cc1OC)CC(C2=O)CC1CCN(CC1)Cc1ccccc1	-6.91	0.000193266	0.143648	TRUE	FALSE	2.89698
76309851	IRSYONLFVJBDAP-JJFKZQFGSA-N	CHEMBL3087158	C11H17BN5O11P3	499.012		O[C@@H]1[C@@H](CO[P@@](=O)(OP(=O)(CP(=O)(O)O)O)[B])O[C@H]([C@@H]1O)n1cnc2c1ncnc2N	-7.16	0.000201387	0.000129927	TRUE	TRUE	2.88003
46873966	AXDLHZMZFQOWJQ-VTHZCTBJSA-N	CHEMBL605643	C11H18N6O10P2	456.242		CNc1nc(N)c2c(n1)n(cn2)C1O[C@@H]([C@H]([C@H]1O)O)COP(=O)(OP(=O)(O)O)O	-7.81	0.000208695	2.43613e-05	TRUE	TRUE	2.86572
46873967	MTANXJYZBKNIPT-VTHZCTBJSA-N	CHEMBL605644	C11H18N6O10P2	456.242		CNc1nc2c(n1C1O[C@@H]([C@H]([C@H]1O)O)COP(=O)(OP(=O)(O)O)O)ncnc2N	-7.73	0.000208695	2.43613e-05	TRUE	TRUE	2.86572
16038843	MIVZGIBAPZPJHJ-IOSLPCCCSA-N	CHEMBL3142970	C11H17N5O10P2	441.228		CO[C@@H]1[C@H](O)[C@H](O[C@H]1n1cnc2c1ncnc2N)COP(=O)(OP(=O)(O)O)O	-8.25	0.000208695	2.43613e-05	TRUE	TRUE	2.86572
9939667	YQKAZGQCCWSIOX-PYQYHBBISA-N	CHEMBL2092769	C19H24FN7O13P2S	671.444		O[C@@H]1[C@H](O)[C@H](O[C@H]1c1scc(n1)C(=O)N)COP(=O)(OP(=O)(OC[C@@H]1O[C@@H]([C@H]([C@H]1O)F)n1cnc2c1ncnc2N)O)O	-9.22	0.00021844	3.16697e-05	TRUE	TRUE	2.84993
10462123	GKVVJZPLCCETPD-ZPUKAJLSSA-N	CHEMBL3144026	C19H24FN7O13P2S	671.444		O[C@@H]1[C@@H](COP(=O)(OP(=O)(OC[C@@H]2O[C@@H]([C@H]([C@H]2F)O)n2cnc3c2ncnc3N)O)O)O[C@H]([C@@H]1O)c1scc(n1)C(=O)N	-8.39	0.00021844	3.16697e-05	TRUE	TRUE	2.84993
11825241	VSMZQMMFUQMPRU-WOUKDFQISA-N	CHEMBL3143581	C13H18N5O7P	387.285		Nc1ncnc2c1ncn2[C@@H]1O[C@@H]([C@@H]2[C@H]1OC(O2)(C)C)COP(=O)(O)O	-8.53	0.000220064	1.9489e-05	TRUE	TRUE	2.84799
98567	PLYRYAHDNXANEG-QMWPFBOUSA-N	MECA	C11H14N6O4	294.267		CNC(=O)[C@H]1O[C@H]([C@@H]([C@@H]1O)O)n1cnc2c1ncnc2N	-7.04	0.000231432	1.8677e-05	TRUE	TRUE	2.83657
6035	WOVKYSAHUYNSMH-RRKCRQDMSA-N	5-BROMO-2'-DEOXYURIDINE	C9H11BrN2O5	307.098	DB12028	OCC1OC(CC1O)n1cc(Br)c(=O)[nH]c1=O	-6.91	0.000232244	0.0051443	TRUE	FALSE	2.83469
91557	CAWZRIXWFRFUQB-IOSLPCCCSA-N	alpha,beta-meATP	C11H18N5O12P3	505.208	DB02596	O[C@@H]1[C@@H](COP(=O)(CP(=O)(OP(=O)(O)O)O)O)O[C@H]([C@@H]1O)n1cnc2c1ncnc2N	-7.71	0.000245237	0.000135611	TRUE	TRUE	2.80924
6303	OFEZSBMBBKLLBJ-BAJZRUMYSA-N	Cordycepin	C10H13N5O3	251.242	DB12156	C1[C@H](O[C@H]([C@@H]1O)N2C=NC3=C(N=CN=C32)N)CO	-7.3	0.000249297	0.000129115	TRUE	TRUE	2.8005
46873892	LOLGBDCHBIGJHI-LZGMGDPASA-N	CHEMBL605426	C10H16N6O10P2	442.216		Nc1nc(N)c2c(n1)n(cn2)C1O[C@@H]([C@H]([C@H]1O)O)COP(=O)(OP(=O)(O)O)O	-7.53	0.000269598	4.38504e-05	TRUE	TRUE	2.77204
65710	OOEMZCZWZXHBKW-SCFUHWHPSA-N	Metrifudil	C18H21N5O4	371.39		OC[C@H]1O[C@H]([C@@H]([C@@H]1O)O)n1cnc2c1ncnc2NCc1ccccc1C	-7.85	0.000270411	0.00193916	TRUE	FALSE	2.77042
46876909	ZILBAUMADCCNNY-CEWYYZTQSA-N	CHEMBL607646	C13H18N5O7P	387.285		C=CC[C@]1(COP(=O)(O)O)OC([C@@H]([C@@H]1O)O)n1cnc2c1ncnc2N	-6.96	0.000301268	2.76095e-05	TRUE	TRUE	2.7577
161605	TVGFEBXIZUYVFR-IOSLPCCCSA-N	CHEBI:40460	C11H16N5O7P	361.248			-6.4	0.000301268	2.76095e-05	TRUE	TRUE	2.7577
90663516	WZFOTKXEFMFLOB-NRJACJQQSA-N	CHEMBL3143582	C12H16N5O7P	373.259		CC1O[C@@H]2[C@H](O1)[C@H](O[C@H]2n1cnc2c1ncnc2N)COP(=O)(O)O	-7.86	0.000301268	2.76095e-05	TRUE	TRUE	2.7577
23421442	RUDAEXXULRVEOW-IOSLPCCCSA-N	CHEMBL3143591	C11H16N5O7P	361.248		CO[C@@H]1[C@@H](COP(=O)(O)O)O[C@H]([C@@H]1O)n1cnc2c1ncnc2N	-7.57	0.000301268	2.76095e-05	TRUE	TRUE	2.7577
11225648	QGOJGCAOMCBQFJ-QTOWJTHWSA-N	CHEMBL1162053	C19H23N7O7S	493.494		O=C([C@H](Cc1ccccc1)N)NS(=O)(=O)OC[C@H]1O[C@H]([C@@H]([C@@H]1O)O)n1cnc2c1ncnc2N	-8.79	0.000311825	3.32938e-05	TRUE	TRUE	2.74381
44465003	VANAVLBJMFLURS-MBPVOVBZSA-N	Nalbuphone	C21H25NO4	355.427		O=C1CC[C@@]2([C@@]34[C@H]1Oc1c4c(C[C@H]2N(CC3)CC2CCC2)ccc1O)O	-7.78	0.000315073	0.356613	TRUE	FALSE	2.73778
5360516	OHKCLOQPSLQCQR-MBPVOVBZSA-N	NALMEXONE	C21H25NO4	355.427		CC(=CCN1CC[C@@]23[C@@]4([C@H]1Cc1c3c(O[C@H]2C(=O)CC4)c(cc1)O)O)C	-7.16	0.000315073	0.356613	TRUE	FALSE	2.73778
5359371	OZYUPQUCAUTOBP-QXAKKESOSA-N	levallorphan	C19H25NO	283.408	DB00504	C=CCN1CC[C@@]23[C@H]([C@H]1Cc1c3cc(cc1)O)CCCC2	-5.42	0.000319133	0.0859475	TRUE	FALSE	2.73183
6480505	MLFJPVLRZZMIIP-IOSLPCCCSA-N	5'-O-methyladenosine	C11H15N5O4	281.268		COC[C@H]1O[C@H]([C@@H]([C@@H]1O)O)n1cnc2c1ncnc2N	-7.53	0.000319945	0.000358111	TRUE	TRUE	2.73036
46873964	WPJKROZCTBZFPG-PZGKNFOESA-N	CHEMBL605433	C18H30N6O11P2	568.412		O[C@@H]1[C@H](O)[C@H](OC1n1cnc2c1ncnc2N(CCCCN(C(=O)C)C)C)COP(=O)(OP(=O)(O)O)O	-5.98	0.000322381	4.46624e-05	TRUE	TRUE	2.72596
5462507	JJGYGPZNTOPXGV-SSTWWWIQSA-N	6-Acetylmorphine	C19H21NO4	327.374		CC(=O)O[C@H]1C=C[C@@H]2[C@@]34[C@H]1Oc1c4c(C[C@H]2N(CC3)C)ccc1O	-6.28	0.000327254	0.356613	TRUE	FALSE	2.72161
31703	AOJJSUZBOXZQNB-TZSSRYMLSA-N	doxorubicin	C27H29NO11	543.519	DB00997	OCC(=O)[C@@]1(O)C[C@H](O[C@H]2C[C@H](N)[C@@H]([C@@H](O2)C)O)c2c(C1)c(O)c1c(c2O)C(=O)c2c(C1=O)cccc2OC	-8.1	0.000328066	0.223991	TRUE	FALSE	2.72017
9669	VOKSWYLNZZRQPF-NIKGAXFTSA-N	Rel-Pentazocine	C19H27NO	285.424		CC(=CCN1CCC2(C(C1Cc1c2cc(cc1)O)C)C)C	-5.82	0.000332126	0.356613	TRUE	FALSE	2.71446
60172	SUPKOOSCJHTBAH-UHFFFAOYSA-N	ADEFOVIR	C8H12N5O4P	273.186	DB13868	Nc1ncnc2c1ncn2CCOCP(=O)(O)O	-7.51	0.00033375	0.341282	TRUE	FALSE	2.71163
46873883	HEOCSFHUTISZKL-MWQLDZLRSA-N	CHEMBL605010	C13H20N5O7P	389.301		CCC[C@H]([C@@H]1[C@H]([C@H](C(O1)N2C=NC3=C(N=CN=C32)N)O)O)OP(=O)(O)O	-7.45	0.000336186	3.97901e-05	TRUE	TRUE	2.70742
76309853	UEYSNMGPCULBFX-PFLBIVCZSA-N	CHEMBL3087166	C11H15BCl2N5O11P3	567.902		O[C@@H]1[C@@H](CO[P@@](=O)(OP(=O)(C(P(=O)(O)O)(Cl)Cl)O)[B])O[C@H]([C@@H]1O)n1cnc2c1ncnc2N	-5.95	0.000341058	0.000129927	TRUE	TRUE	2.70049
71450314	NWZHNYXLUUUGIN-VZVAPNFISA-N	CHEMBL2181938	C10H12BN5Na3O9P2	487.958		O[C@@H]1[C@@H](CO[P@](=O)(OP(=O)([O-])[O-])[B-])O[C@H]([C@@H]1O)n1cnc2c1ncnc2N	-7.16	0.000353239	6.09033e-05	TRUE	TRUE	2.68963
46875248	AMBCLSKLSODUIL-NBGKVMEDSA-N	CHEMBL608583	C21H27N10O9P	594.474		O[C@@H]1[C@@H](COP(=O)(OC[C@H]2OC([C@H]([C@@H]2O)O)n2cnc3c2ncnc3N)C)OC([C@H]1O)n1cnc2c1ncnc2N	-8.51	0.000357299	4.06022e-05	TRUE	TRUE	2.68298
4736	VOKSWYLNZZRQPF-UHFFFAOYSA-N	Talwin	C19H27NO	285.424		CC(=CCN1CCC2(C(C1Cc1c2cc(cc1)O)C)C)C	-6.22	0.000366232	0.356613	TRUE	FALSE	2.66998
2723601	WYWHKKSPHMUBEB-UHFFFAOYSA-N	6-Thioguanine	C5H5N5S	167.192	DB00352	C1=NC2=C(N1)C(=S)N=C(N2)N	-5.83	0.000376788	0.00160622	TRUE	FALSE	2.65611
70689548	GXWGVKAJLXAXLH-QYVSTXNMSA-N	CHEMBL2017023	C13H20N6O6S	388.4		CCCNc1ncnc2c1ncn2[C@@H]1O[C@@H]([C@H]([C@H]1O)O)COS(=O)(=O)N	-8	0.0003776	0.000167281	TRUE	TRUE	2.65487
188297	PLSSEPIRACGCBO-PFFFPCNUSA-N	Santamarine	C15H20O3	248.318		CC1=CC[C@H]([C@]2([C@H]1[C@H]1OC(=O)C(=C)[C@@H]1CC2)C)O	-6.4	0.000380848	0.356613	TRUE	FALSE	2.64995
9576912	XJFMHMFFBSOEPR-DNZQAUTHSA-N	Binodenoson	C17H25N7O4	391.425	DB04853	OC[C@H]1O[C@H]([C@@H]([C@@H]1O)O)n1cnc2c1nc(N/N=C/C1CCCCC1)nc2N	-7.78	0.000399525	0.356613	TRUE	FALSE	2.63551
447829	PBPVXRRYIIRSNJ-JVEUSOJLSA-N	1pfy	C15H23N7O7S2	477.516		CSCC[C@@H](C(=O)NS(=O)(=O)OC[C@H]1O[C@H]([C@@H]([C@@H]1O)O)n1cnc2c1ncnc2N)N	-7.06	0.000443376	5.84671e-05	FALSE	TRUE	2.5992
24771756	RQAVKMXDGHWLGD-BFNSABJLSA-N	5'-O-[(L-Tryptophylamino)sulfonyl]adenosine	C21H24N8O7S	532.53		O=C([C@H](Cc1c[nH]c2c1cccc2)N)NS(=O)(=O)OC[C@H]1O[C@H]([C@@H]([C@@H]1O)O)n1cnc2c1ncnc2N	-9.18	0.000444188	5.92792e-05	FALSE	TRUE	2.59812
70685360	CJQFWIMRFWPNOZ-SDBHATRESA-N	CHEMBL2017009	C16H26N6O6S	430.479		O[C@@H]1[C@H](O)[C@H](O[C@H]1n1cnc2c1ncnc2NCCC(C)(C)C)COS(=O)(=O)N	-6.88	0.000463677	0.000250921	FALSE	TRUE	2.58213
11996762	DGORRKCQQSWFHY-SDBHATRESA-N	SCHEMBL1797185	C15H18N6O6S2	442.47		O[C@@H]1[C@H](O)[C@H](O[C@H]1n1cnc2c1ncnc2NCc1cccs1)COS(=O)(=O)N	-8.88	0.000463677	0.000250921	FALSE	TRUE	2.58213
53475400	DWCQACBFXLNZCO-XNIJJKJLSA-N	CHEMBL2017007	C16H26N6O6S	430.479		CCCCCCNc1ncnc2c1ncn2[C@@H]1O[C@@H]([C@H]([C@H]1O)O)COS(=O)(=O)N	-7.28	0.000466113	0.000117746	FALSE	TRUE	2.58004
46873895	ULMRAPVPTZPASR-XBNXKHKLSA-N	CHEMBL605637	C11H17N5O10P2	441.228		C[C@@H]([C@H]1OC([C@@H]([C@@H]1O)O)n1cnc2c1ncnc2N)OP(=O)(OP(=O)(O)O)O	-8.8	0.000468549	7.22719e-05	FALSE	TRUE	2.57693
46873973	HHXUGVFHNSOLHQ-YNJARDAQSA-N	CHEMBL606059	C12H20N6O10P2	470.269		CCNc1nc2c(n1C1O[C@@H]([C@H]([C@H]1O)O)COP(=O)(OP(=O)(O)O)O)ncnc2N	-7.72	0.000468549	7.22719e-05	FALSE	TRUE	2.57693
46874427	FDXVFANZEFUTLY-VTHZCTBJSA-N	CHEMBL604011	C11H14N5O8P	375.231		O[C@@H]1[C@H](O)[C@H](OC1n1cnc2c1ncnc2N)COP(=O)(C(=O)O)O	-6.9	0.00048479	0.000121807	FALSE	TRUE	2.56671
46874402	MQJUPMGWDSBUDR-LZGMGDPASA-N	CHEMBL606089	C11H14N5O9P	391.231		Nc1nc(=O)c2c([nH]1)n(cn2)C1O[C@@H]([C@H]([C@H]1O)O)COP(=O)(C(=O)O)O	-8.25	0.00048479	0.000121807	FALSE	TRUE	2.56671
439176	WUUGFSXJNOTRMR-IOSLPCCCSA-N	Methylthioadenosine	C11H15N5O3S	297.333	DB02282	CSC[C@H]1O[C@H]([C@@H]([C@@H]1O)O)n1cnc2c1ncnc2N	-7.27	0.000490474	0.000150228	FALSE	TRUE	2.56269
73353445	GCGAKPXSEXZNQD-SHQUJPGESA-N	CHEMBL2386496	C11H14BCl3N5O11P3	602.347		O[C@@H]1[C@@H](CO[P@](=O)(OP(=O)(C(P(=O)(O)O)(Cl)Cl)O)[B])O[C@H]([C@@H]1O)n1cnc2c1nc(Cl)nc2N	-6.81	0.000510775	0.000114498	FALSE	TRUE	2.5489
118725181	WEKMLFVYFMVNFW-MWZJDIDNSA-N	CHEMBL3392138	C10H13BClN5O9P2	455.45		O[C@@H]1[C@@H](CO[P@@](=O)(OP(=O)(O)O)[B])O[C@H]([C@@H]1O)n1cnc2c1nc(Cl)nc2N	-7.03	0.000510775	0.000114498	FALSE	TRUE	2.5489
73351984	WEKMLFVYFMVNFW-SUSBGDECSA-N	CHEMBL2386492	C10H13BClN5O9P2	455.45		O[C@@H]1[C@@H](CO[P@](=O)(OP(=O)(O)O)[B])O[C@H]([C@@H]1O)n1cnc2c1nc(Cl)nc2N	-6.85	0.000510775	0.000114498	FALSE	TRUE	2.5489
73347374	GCGAKPXSEXZNQD-JKIFHMNBSA-N	CHEMBL2386495	C11H14BCl3N5O11P3	602.347		O[C@@H]1[C@@H](CO[P@@](=O)(OP(=O)(C(P(=O)(O)O)(Cl)Cl)O)[B])O[C@H]([C@@H]1O)n1cnc2c1nc(Cl)nc2N	-5.4	0.000510775	0.000114498	FALSE	TRUE	2.5489
457954	FVRDYQYEVDDKCR-DBRKOABJSA-N	TIAZOFURIN	C9H12N2O5S	260.267		OC[C@H]1O[C@H]([C@@H]([C@@H]1O)O)c1scc(n1)C(=O)N	-6.88	0.000549754	0.000126679	FALSE	TRUE	2.53366
118713676	PEFHRFKECGBDHZ-DSPGLSBSSA-N	CHEMBL3331379	C16H16BrN4O7P	487.199		O[C@@H]1[C@H](O)[C@H](O[C@H]1n1cnc2c1ncnc2c1cccc(c1)Br)COP(=O)(O)O	-8.17	0.000553814	0.000174589	FALSE	TRUE	2.52993
118713674	WPJAMTFEQHCMLU-HALQFCHDSA-N	CHEMBL3331377	C18H18N5O7P	447.339		O[C@@H]1[C@H](O)[C@H](O[C@H]1n1cnc2c1ncnc2c1ccc2c(c1)[nH]cc2)COP(=O)(O)O	-8.56	0.000553814	0.000174589	FALSE	TRUE	2.52993
59310	DWVANBHPEPSMOV-LSCFUAHRSA-N	CHEMBL519155	C17H20N5O7P	437.344		O[C@@H]1[C@H](O)[C@H](O[C@H]1n1cnc2c1ncnc2NCc1ccccc1)COP(=O)(O)O	-7.3	0.000553814	0.000174589	FALSE	TRUE	2.52993
118713668	QHSBAKABCCIJSQ-DSPGLSBSSA-N	CHEMBL3331371	C16H17N4O8P	424.302		O=C1C=C/C(=c/2[nH]cnc3c2ncn3[C@@H]2O[C@@H]([C@H]([C@H]2O)O)COP(=O)(O)O)/C=C1	-8.09	0.000553814	0.000174589	FALSE	TRUE	2.52993
118713664	LSNYQUUKDWGDSC-DSPGLSBSSA-N	CHEMBL3331366	C16H17N4O7P	408.303		O[C@@H]1[C@H](O)[C@H](O[C@H]1n1cnc2c1ncnc2c1ccccc1)COP(=O)(O)O	-7.79	0.000553814	0.000174589	FALSE	TRUE	2.52993
118713672	DAVMPPHZIALNDS-PFEKZIPASA-N	CHEMBL3331375	C14H14ClN4O7PS	448.775		O[C@@H]1[C@H](O)[C@H](O[C@H]1n1cnc2c1ncnc2c1ccc(s1)Cl)COP(=O)(O)O	-7.08	0.000553814	0.000174589	FALSE	TRUE	2.52993
118713670	ORLZCOHOARTECX-LHNIVKCTSA-N	CHEMBL3331373	C14H15N4O8P	398.265		O[C@@H]1[C@H](O)[C@H](O[C@H]1n1cnc2c1ncnc2c1cocc1)COP(=O)(O)O	-7.78	0.000553814	0.000174589	FALSE	TRUE	2.52993
9862185	XECCOMIMOJOGCO-WOUKDFQISA-N	CHEMBL191917	C12H17N5O4S	327.359		OCCSC[C@H]1O[C@H]([C@@H]([C@@H]1O)O)n1cnc2c1ncnc2N	-6.86	0.000569243	0.000332126	FALSE	TRUE	2.52257
71450315	NWZHNYXLUUUGIN-DHHUSZJHSA-N	CHEMBL2181939	C10H12BN5Na3O9P2	487.958		O[C@@H]1[C@@H](CO[P@@](=O)(OP(=O)([O-])[O-])[B-])O[C@H]([C@@H]1O)n1cnc2c1ncnc2N	-8.25	0.000575739	9.90693e-05	FALSE	TRUE	2.51623
11599426	CHPCUEVDLWQUFT-CNEMSGBDSA-N	CHEMBL377483	C17H19N7O7S	465.44		O[C@@H]1[C@@H](CNS(=O)(=O)NC(=O)c2ccccc2O)O[C@H]([C@@H]1O)n1cnc2c1ncnc2N	-7.31	0.000594416	0.000181086	FALSE	TRUE	2.50295
3042985	FCAHXBLMILKKQK-QMWPFBOUSA-N	CHEMBL2113434	C11H14N6O5	310.266		CONC(=O)[C@H]1O[C@H]([C@@H]([C@@H]1O)O)n1cnc2c1ncnc2N	-6.59	0.000595228	8.77007e-05	FALSE	TRUE	2.50208
196672	CWWYMWDIYBJVLP-YTMOPEAISA-N	112921-04-7	C13H19N7O7S	417.398	DB03376	O=C([C@@H](N)C)NS(=O)(=O)OC[C@H]1O[C@H]([C@@H]([C@@H]1O)O)n1cnc2c1ncnc2N	-7.88	0.000629334	8.85128e-05	FALSE	TRUE	2.48085
11583238	UPNAPPNZDJWSPL-CNEMSGBDSA-N	CHEMBL438072	C17H18N6O7S	450.426		O[C@@H]1[C@@H](COS(=O)(=O)NC(=O)c2ccccc2)O[C@H]([C@@H]1O)n1cnc2c1ncnc2N	-7.35	0.000691049	0.000139671	FALSE	TRUE	2.45667
5288690	XFEDFDTWJLGMBO-LEJQEAHTSA-N	5'-O-(L-Leucylsulfamoyl)adenosine	C16H25N7O7S	459.477		CC(C[C@@H](C(=O)NS(=O)(=O)OC[C@H]1O[C@H]([C@@H]([C@@H]1O)O)n1cnc2c1ncnc2N)N)C	-8.27	0.000718659	9.2573e-05	FALSE	TRUE	2.44051
10735584	KUXMPOBZULLNDF-QRIDJOKKSA-N	CHEMBL2113436	C14H20N6O4	336.346		O=C([C@H]1O[C@H]([C@@H]([C@@H]1O)O)n1cnc2c1ncnc2N)NC(C)(C)C	-6.7	0.000820976	0.000125055	FALSE	TRUE	2.39468
126125	UWHBOQMWBBJYCL-RJNFYWFKSA-N	CHEMBL611249	C13H18FN5O3S	343.377		FCCCSC[C@H]1OC([C@@H]([C@@H]1O)O)n1cnc2c1ncnc2N	-7.05	0.000863202	0.000198139	FALSE	TRUE	2.37345
163097	UTXZRKUAJPWZOZ-UPSWMWPXSA-N	CHEMBL3246452	C15H21N5O5	351.358		CCCCC(=O)OC[C@H]1O[C@H]([C@H]([C@@H]1O)O)n1cnc2c1ncnc2N	-7.82	0.000917609	0.000211943	FALSE	TRUE	2.3557
97576	GNZLUJQJDPRUTD-KQYNXXCUSA-N	CHEMBL471144	C10H14N6O6S	346.32	DB02916	O[C@@H]1[C@H](O)[C@H](O[C@H]1n1cnc2c1ncnc2N)COS(=O)(=O)N	-7.95	0.000946031	0.00033781	FALSE	TRUE	2.34526
5271252	MZKGLHIOFXRCMM-RRKCRQDMSA-N	104532-17-4	C11H14N5O7P	359.232		O[C@H]1C[C@@H](O[C@@H]1COP(=O)(C(=O)O)O)n1cnc2c1ncnc2N	-8.3	0.000993129	0.00025823	FALSE	TRUE	2.33036
16720766	MPUQHZXIXSTTDU-QXGSTGNESA-N	MLN4924	C21H25N5O4S	443.519	DB11759	O[C@H]1C[C@@H](C[C@H]1COS(=O)(=O)N)n1ccc2c1ncnc2N[C@H]1CCc2c1cccc2	-7.76	0.00104104	0.000250109	FALSE	TRUE	2.31595
34755	MEFKEPWMEQBLKI-AIRLBKTGSA-N	Ademetionine	C15H22N6O5S	398.437	DB00118	C[S+](CC[C@@H](C(=O)O)N)C[C@@H]1[C@H]([C@H]([C@@H](O1)N2C=NC3=C(N=CN=C32)N)O)O	-7.88	0.00111656	0.000306952	FALSE	TRUE	2.28742
11190411	KMRBRMHHDAUXAY-UFIIOMENSA-N	CHEMBL1163057	C14H19N7O9S	461.407		OC(=O)C[C@@H](C(=O)NS(=O)(=O)OC[C@H]1O[C@H]([C@@H]([C@@H]1O)O)n1cnc2c1ncnc2N)N	-7.37	0.00121076	0.000118558	FALSE	TRUE	2.26316
3008125	WEPFJYPAGFIIKF-QRKAXHLRSA-N	65174-95-0	C12H15N5O5	309.278		OC[C@H]1O[C@H]([C@H]([C@@H]1O)OC(=O)C)n1cnc2c1ncnc2N	-7.11	0.00138616	0.000240365	FALSE	TRUE	2.22567
91532	UFZTZBNSLXELAL-IOSLPCCCSA-N	AMP-PCP	C11H18N5O12P3	505.208	DB03909	O[C@@H]1[C@@H](COP(=O)(OP(=O)(CP(=O)(O)O)O)O)O[C@H]([C@@H]1O)n1cnc2c1ncnc2N	-8.04	0.0014089	0.000352427	FALSE	TRUE	2.21881
40634	GLEVLJDDWXEYCO-UHFFFAOYSA-N	trolox	C14H18O4	250.29		Cc1c2OC(C)(CCc2c(c(c1C)O)C)C(=O)O	-6.49	0.00167281	0.000356487	FALSE	TRUE	2.17201
86586439	UNHKSXOTUHOTAB-UHFFFAOYSA-N	sodiumhydrogensulfide	H2NaS	57.0706		S.[Na]	-2.19	0.00174346	0.000237929	FALSE	TRUE	2.15839
10041129	HMXHURAGFHWODC-WOUKDFQISA-N	5'-S-ethyl-5'-thioadenosine	C12H17N5O3S	311.36	DB07052	CCSC[C@H]1O[C@H]([C@@H]([C@@H]1O)O)n1cnc2c1ncnc2N	-7.42	0.00247105	0.000408458	FALSE	TRUE	2.05467
162719	HLUJDFYRNNUNMY-OKNNCHMLSA-N	alpha-Ethylstreptozotocin	C10H19N3O7	293.274		CCO[C@H]1O[C@H](CO)[C@H]([C@@H]([C@H]1NC(=O)N(N=O)C)O)O	-7.52	0.00454907	3.08577e-05	FALSE	TRUE	1.84896
5371064	FDKSOUXJZSXTHD-NTEUORMPSA-N	MLS000564161	C11H14N4S	234.321		C=CCNC(=S)N/N=C(/c1ccccn1)C	-5.98	0.00486495	0.00033375	FALSE	TRUE	1.82051
24816385	HVJBWTVMRIOTEL-UHFFFAOYSA-N	YS121	C20H26ClN3O2S	407.957		CCCCCCC(C(=O)O)Sc1nc(Cl)cc(n1)Nc1cccc(c1C)C	-5.63	0.00528803	0.00011125	FALSE	TRUE	1.78554
161649	GCHXDOZUGBLXKB-FMDGEEDCSA-N	beta-Methylstreptozotocin	C9H17N3O7	279.247		CO[C@@H]1O[C@H](CO)[C@H]([C@@H]([C@H]1NC(=O)N(N=O)C)O)O	-8.12	0.00530346	5.03467e-05	FALSE	TRUE	1.78404
161650	GCHXDOZUGBLXKB-PVFLNQBWSA-N	alpha-Methylstreptozotocin	C9H17N3O7	279.247		CO[C@H]1O[C@H](CO)[C@H]([C@@H]([C@H]1NC(=O)N(N=O)C)O)O	-7.8	0.00530346	5.03467e-05	FALSE	TRUE	1.78404
2733335	ZSJLQEPLLKMAKR-YDEIVXIUSA-N	STREPTOZOTOCIN	C8H15N3O7	265.221		OC[C@H]1OC(O)[C@@H]([C@H]([C@@H]1O)O)NC(=O)N(N=O)C	-8	0.00530346	5.03467e-05	FALSE	TRUE	1.78404
11065211	GFLRLITULFAIEW-ISUQUUIWSA-N	54400-77-0	C11H19NO6	261.272		C=CCO[C@@H]1O[C@H](CO)[C@H]([C@@H]([C@H]1NC(=O)C)O)O	-6.99	0.00554626	6.57755e-05	FALSE	TRUE	1.7599
21844680	XMBWDFGMSWQBCA-UHFFFAOYSA-N	AKOS015902004	HI	127.912	DB09293	[I-].[H+]	-1.9	0.00644763	0.000347555	FALSE	TRUE	1.68523
14052	AEUTYOVWOVBAKS-UWVGGRQHSA-N	ethambutol	C10H24N2O2	204.31	DB00330	CCC(NCCNC(CO)CC)CO	-3.94	0.00673834	0.000233869	FALSE	TRUE	1.66022
644170	OVRNDRQMDRJTHS-UOLFYFMNSA-N	alpha-ManAc	C8H15NO6	221.208		OC[C@H]1O[C@H](O)[C@H]([C@H]([C@@H]1O)O)NC(=O)C	-6.44	0.0109066	0.000273659	FALSE	TRUE	1.37294
5382559	GXBCCUBTQFNGFA-BJMVGYQFSA-N	CHEMBL25988	C7H8N4S	180.23		NC(=S)N/N=C/c1ccccn1	-5.86	0.0112054	0.000370292	FALSE	TRUE	1.35291
5996579	KDNWDIABXHFHBK-KPKJPENVSA-N	Hapmtsc	C9H12N4S	208.283		CNC(=S)N/N=C(/c1ccccn1)C	-5.44	0.0122026	0.0003776	FALSE	TRUE	1.29905
5711011	PIQCUQKVCKNFCL-IZZDOVSWSA-N	CHEMBL1765791	C8H10N4S	194.257		CNC(=S)N/N=C/c1ccccn1	-5.32	0.0122026	0.0003776	FALSE	TRUE	1.29905
9577310	CDKSNQKTMAIJQM-UKTHLTGXSA-N	CHEMBL1765795	C11H14N4S	234.321		S=C(N1CCCC1)N/N=C/c1ccccn1	-5.78	0.0122026	0.0003776	FALSE	TRUE	1.29905
5920829	JTHKAYIQGRORJA-MDWZMJQESA-N	NSC673732	C10H14N4S	222.31		CCNC(=S)N/N=C(/c1ccccn1)C	-5.76	0.0122026	0.0003776	FALSE	TRUE	1.29905
5793	WQZGKKKJIJFFOK-GASJEMHNSA-N	D-Glucose	C6H12O6	180.156		C([C@@H]1[C@H]([C@@H]([C@H](C(O1)O)O)O)O)O	-4.79	0.0131868	0.000391405	FALSE	TRUE	1.25343
439213	MSWZFWKMSRAUBD-IVMDWMLBSA-N	D-Glucosamine	C6H13NO5	179.171	DB01296	OC[C@H]1OC(O)[C@@H]([C@H]([C@@H]1O)O)N	-6.54	0.0135351	0.000394653	FALSE	TRUE	1.23857
72187	GLWHPRRGGYLLRV-XLPZGREQSA-N	Zidovudinetriphosphate	C10H16N5O13P3	507.181		[N-]=[N+]=N[C@H]1C[C@@H](O[C@@H]1COP(=O)(OP(=O)(OP(=O)(O)O)O)O)n1cc(C)c(=O)[nH]c1=O	-7.37	1.54288e-05	0.356613	TRUE	FALSE	3.99606
6133	PGAVKCOVUIYSFO-XVFCMESISA-N	uridine5'-triphosphate	C9H15N2O15P3	484.141	DB04005	OC1C(COP(=O)(OP(=O)(OP(=O)(O)O)O)O)OC(C1O)n1ccc(=O)[nH]c1=O	-8.68	3.8166e-05	0.356613	TRUE	FALSE	3.59812
34768	UDMBCSSLTHHNCD-UHTZMRCNSA-N	Vidarabinemonophosphate	C10H14N5O7P	347.221		O[C@H]1[C@H](O)[C@H](O[C@H]1n1cnc2c1ncnc2N)COP(=O)(O)O	-7.68	4.46624e-05	2.43613e-06	TRUE	TRUE	3.51894
6083	UDMBCSSLTHHNCD-KQYNXXCUSA-N	adenosine5'-monophosphate	C10H14N5O7P	347.221	DB00131	OC1C(O)C(OC1n1cnc2c1ncnc2N)COP(=O)(O)O	-7.64	6.82117e-05	1.7865e-05	TRUE	TRUE	3.33095
73174	NETSQGRTUNRXEO-XUXIUFHCSA-N	Dehydrocostuslactone	C15H18O2	230.302		C=C1C(=O)O[C@H]2[C@H]1CCC(=C)[C@H]1[C@@H]2C(=C)CC1	-5.96	7.4708e-05	0.356613	TRUE	FALSE	3.28636
215610	ISNMLOJARGEFLK-BQVMBELUSA-N	BRN0587969	C15H20N6O4	348.357		O=C([C@H]1O[C@H]([C@@H]([C@@H]1O)O)n1cnc2c1ncnc2N)NC1CCCC1	-8.7	0.000104754	1.70529e-05	TRUE	TRUE	3.14327
5697	FIQGIOAELHTLHM-UHFFFAOYSA-N	Xanthineaminecongener	C21H28N6O4	428.485		CCCn1c2nc([nH]c2c(=O)n(c1=O)CCC)c1ccc(cc1)OCC(=O)NCCN	-7.12	0.000116934	0.00569567	TRUE	FALSE	3.08959
6031	XCCTYIAWTASOJW-XVFCMESISA-N	Uridine5'-diphosphate	C9H14N2O12P2	404.161	DB03435	OC1C(COP(=O)(OP(=O)(O)O)O)OC(C1O)n1ccc(=O)[nH]c1=O	-7.14	0.000144544	0.00743751	TRUE	FALSE	3.00985
470970	XFVLNEYIZGZDHP-HPCHECBXSA-N	IsozaluzaninC	C15H18O3	246.302		O[C@@H]1C[C@@H]2[C@H](C1=C)[C@H]1OC(=O)C(=C)[C@@H]1CCC2=C	-6.56	0.000211131	0.356613	TRUE	FALSE	2.86372
177936	MPASKXAEPUAMBS-WJOUQXRDSA-N	AgelastatinA	C12H13BrN4O3	341.161		O=C1N[C@@H]2[C@@](N1C)(O)C[C@@H]1[C@H]2NC(=O)c2n1c(Br)cc2	-6.92	0.000250921	0.356613	TRUE	FALSE	2.79706
69131819	QJOMQLIYJMMGDA-MCDZGGTQSA-N	dioxaphosphinine	C10H12N5NaO6P	352.196		O[C@@H]1[C@@H]2OP(=O)(O)OC[C@H]2O[C@H]1n1cnc2c1ncnc2N.[Na]	-7.35	0.000308577	0.00577201	TRUE	FALSE	2.74993
72646	XFVLNEYIZGZDHP-PEDHHIEDSA-N	ZaluzaninC	C15H18O3	246.302		O[C@H]1C[C@@H]2[C@H](C1=C)[C@H]1OC(=O)C(=C)[C@@H]1CCC2=C	-6.44	0.000355675	0.356613	TRUE	FALSE	2.68563
439456	MMWCIQZXVOZEGG-XJTPDSDZSA-N	inositol1,4,5-trisphosphate	C6H15O15P3	420.096	DB03401	O[C@@H]1[C@@H](OP(=O)(O)O)[C@H](OP(=O)(O)O)[C@H]([C@@H]([C@@H]1O)OP(=O)(O)O)O	-6.52	0.000363796	0.0242687	TRUE	FALSE	2.67384
215492	YLPQAZPIFSHMAY-FLNNQWSLSA-N	BRN0631319	C12H16N6O5	324.293		OCCNC(=O)[C@H]1O[C@H]([C@@H]([C@@H]1O)O)n1cnc2c1ncnc2N	-8.86	0.000364608	0.000257418	TRUE	TRUE	2.67255
159296	WHTCPDAXWFLDIH-KQYNXXCUSA-N	adenosine3',5'-bisphosphate	C10H15N5O10P2	427.201	DB01812	O[C@@H]1[C@H](OP(=O)(O)O)[C@H](O[C@H]1n1cnc2c1ncnc2N)COP(=O)(O)O	-8.05	0.000489662	0.000332938	FALSE	TRUE	2.56369
66827	HXITXNWTGFUOAU-UHFFFAOYSA-N	Phenylboronic_acid	C6H7BO2	121.93	DB01795	OB(c1ccccc1)O	-4.44	0.000697545	0.00010313	FALSE	TRUE	2.45199
768	LELOWRISYMNNSU-UHFFFAOYSA-N	hydrogencyanide	CHN	27.0253		C#N	-1.81	0.00197245	4.54744e-05	FALSE	TRUE	2.12027
402	RWSOTUBLDIXVET-UHFFFAOYSA-N	hydrogensulfide	H2S	34.0809		S	-2.02	0.00197245	4.54744e-05	FALSE	TRUE	2.12027
13018787	ZJIHMALTJRDNQI-VFQQELCFSA-N	DuvoglustatHCl	C6H14ClNO4	199.633		OC[C@H]1NC[C@@H]([C@H]([C@@H]1O)O)O.Cl	-5.97	0.00310769	0.000282591	FALSE	TRUE	1.98085
944	GRYLNZFGIOXLOG-UHFFFAOYSA-N	NITRICACID	HNO3	63.0128		[O-][N+](=O)O	-4.5	0.0034252	0.00018271	FALSE	TRUE	1.95025
3041755	FDDOQAYFFVYXFV-JGKVKWKGSA-N	BRN1396408	C10H19N3O7	293.274		CO[C@@H]1O[C@H](CO)[C@H]([C@@H]([C@H]1NC(=O)N(N=O)CC)O)O	-7.6	0.00530346	5.03467e-05	FALSE	TRUE	1.78404
767	BVKZGUZCCUSVTD-UHFFFAOYSA-N	carbonicacid	CH2O3	62.0248	DB14531	OC(=O)O	-4.47	0.00578337	0.00018271	FALSE	TRUE	1.7423
5702541	GELOGQJVGPIKAM-WTVBWJGASA-N	H-89DIHYDROCHLORIDE	C20H22BrCl2N3O2S	519.283		Brc1ccc(cc1)/C=C/CNCCNS(=O)(=O)c1cccc2c1ccnc2.Cl.Cl	-7.13	0.00594741	9.17609e-05	FALSE	TRUE	1.72684
92254738	FKWQEFWENKGUGF-DVKNGEFBSA-N	Urea,alpha-D-glucopyranosyl-	C7H14N2O6	222.196		OC[C@H]1O[C@H](NC(=O)N)[C@@H]([C@H]([C@@H]1O)O)O	-7.03	0.0133979	0.000392217	FALSE	TRUE	1.24574
